# Single-molecule imaging reveals cytoplasmic translation of P granule-enriched mRNAs in *C. elegans*

**DOI:** 10.64898/2026.07.01.735846

**Authors:** William R Simmons, Qi Geng, Stephanie ITT Miller, Erik Griffin, Geraldine Seydoux

## Abstract

Germ granules are condensates in germ plasm, a specialized cytoplasm that segregates to the embryonic germline. In *Drosophila*, translation of *nanos* mRNA occurs at the surface of germ granules, suggesting that the granules promote translation. In *C. elegans*, however, germ (P) granules are not essential for Nanos expression. Using single-molecule imaging in *C. elegans* embryos, we map the distribution of translating and non-translating molecules of the Nanos homolog *nos-2* and two other maternal mRNAs enriched in P granules. In early germline blastomeres, these mRNAs are not translated and distribute between the cytoplasm and P granules. At translation onset, mRNA molecules in the cytoplasm are translated, while most mRNA molecules in the P granules remain non-translating. *nos-2* translation requires a rise in the concentration of the RNA-binding protein POS-1, which occurs independently of P granules. Consistent with low translation inside the granules, P granules are depleted of ribosomes and 43S pre-initiation complexes. Our observations suggest that germ granules promote Nanos protein expression by concentrating Nanos mRNA in germline precursors, but do not directly promote translation.

**Synopsis:** Germ granules are condensates proposed to regulate the translation of mRNAs like Nanos that code for germ cell fate determinants. Using single-molecule imaging in *C. elegans* embryos, this study shows that P granule scaffolds concentrate mRNAs in germline precursors, but do not control the activity of translational regulators.

- P granules concentrate mRNAs but are depleted of ribosomes and 43S pre-initiation complexes
- Translation occurs mainly in the cytoplasm where ribosomes are most abundant
*- nanos* translation onset is timed by a rise in POS-1, which counteracts the repressor SPN-4; both enrich in P granules but act independently.
