## Supplemental tables for "Single-molecule imaging reveals cytoplasmic translation of P granule-enriched mRNAs in *C. elegans*": Table S1 - Strain Table.xlsx

### Sheet: Strain Table
Designation	Comment	Genotype	Citation
N2		Wild-Type	Brenner, 1974 PMID:4366476
JH3475		meg-3(ax3055) meg-4(ax3052) X	Smith et al, 2016; PMID:27914198
YL139		meg-1(vr10) X.	Leacock and Reinke, 2008; PMID:18202375
JH4852		zif-1(egx157[8xHA::zif-1]) III	This work
JH5283		zif-1(egx157[8xHA::zif-1]) III; meg-3(ax3055) meg-4(ax3052) X	This work
JH4940		xnd-1(ax4606 [8xAlfaTag::xnd-1]) III	This work
JH5098		xnd-1(ax4606 [8xAlfaTag::xnd-1 (#41)]) III; meg-3(ax3055) meg-4(ax3052) X	This work
JH4876		nos-2(egx211[7xHA::nos-2]) II	This work
JH4878		nos-2(egx211[7xHA::nos-2]) II; meg-3(ax3055) meg-4(ax3052) X	This work
JH4877		nos-2(egx211[7xHA::nos-2]) II; meg-1(vr10) X	This work
PHX9283		eif-2alpha(syb9283[eif-2alpha::linker::sfGFP]) I.	This work
PHX9379		inf-1(syb9379[eGFP::linker::inf-1]) III.	This work
PHX9257		iffb-1(syb9257[iffb-1::linker::sfGFP]) III.	This work
PHX9406		iff-2(syb9406[mNeonGreen::linker::iff-2]) II.	This work
JAR16		rps-6(rns6[rps-6::mCherry]) I	Somers et al, 2022; PMID: 35497499
DUP64		glh-1(sam24[glh-1::GFP::3xFLAG]) I	Marnik et al, 2019; PMID:31506335
CZ18550		juSi123 [rpl-29::GFP] II; rpl-29(tm3555) IV	Noma et al, 2017; PMID: 28767038
DG4158		spn-4(tn1699[spn-4::gfp::3xflag]) V.	Tsukamoto et al, 2017; PMID:28576864
DG4222		pos-1(tn1730[gfp::3xflag::pos-1]) V	Tsukamoto et al, 2017; PMID:28576864
JH3929		pos-1(tn1730[gfp::3xflag::pos-1]) V; meg-3(ax3055) meg-4(ax3052) X	This work
SHG2427		ife-1(ust446[ife-1::GFP::3xFlag]) III.	Huang et al, 2025; PMID:39742661
NK2621		eif-1.A(qy90[eif-1.A::mNG]) IV.	Costa et al, 2023; PMID:37039075
PHX9016	Tags only long isoform of GLD-2	gld-2a(syb9016[mNeonGreen::gld-2]) I.	This work
JH4410		ifet-1(ax4582[ifet-1::3xHA]) III	This work
KX155		ife-1(eu20[mKate2:Myc3x:ife-1]) III, ife-3(eu21[GFP::Flag3x::ife-3]	Gajjar et al, 2025; PMID:40119742
JH4804		ccf-1(ax4572[ccf-1::spot]) III.	This work
JH4379		edc-4(ax4570[edc-4::ollas]) edc-3(utx35[mNG::3xFlag::edc-3]) I	This work
JH4790		dcap-1(syb8273[ha::dcap-1]) IV	This work
PHX8426		dcap-2(syb8426[dcap-2::spot]) IV	This work
WHY200		mip-1(how7[mip-1::GFP::3XFLAG::AID::TEV])III; mip-2(how16[mCherry::mip-2])V	Price et al, 2020; PMID:34730513
PHX9021		ifg-1(syb9021[ifg-1 ::mNeonGreen]) II	This work
PHX9249		eif-3.b(syb9249[eif-3.b::wrmScarlett]) II	This work
PHX9252		eif-3.d(syb9252[eif-3.d::AID::3xFLAG::mNeonGreen]) III	This work
JH5284		glh-1(sam24[glh-1::GFP::3xFLAG) rps-6(rns6[rps-6::mCherry]) I	This work
JH5285		glh-1(ust406[mCherry::glh-1]) I; ife-1(ust446[ife-1::GFP::3xFlag]) III	This work
JH5286		glh-1(ust406[mCherry::glh-1]) I; eif-1.A(qy90[eif-1.A::mNG]) IV	This work

### Sheet: Missing 
	JH?	Brennan	External?
IFG-1	no
EIF-3B	no?
CCF-1::Spot	y	y
EDC-3::Neon	y	y
EDC-4::OLLAS	y	y
DCAP-1	y	y
DCAP-2	y	y
IFET-1::3xHA	y
IFE-3::GF_P			y
GLD-2	aka PHX9016. Order Number GSE66. TAGS THE LONG ISOFORM ONLY.
MIP-1			y
MIP-2			y
GLH-1/RPS-6	n
GLH-1/IFE-1	n
GLH-1/EIF-1A	n
