## Supplemental tables for "Single-molecule imaging reveals cytoplasmic translation of P granule-enriched mRNAs in *C. elegans*": Table S2 - CRISPR reagents.xlsx

### Sheet: Sheet1
Name	Description	Sequence (DNA)
xnd-1 crRNA	Guide RNA targeting 5' region of xnd-1 locus	5'-AATGGGTTCAGAAGACATCC-3'
8xALFA::xnd-1 repair gene block	Repair template containing 35 bp homology arms from the 5' region of xnd-1	5'- ggTCCAGACTTGAGGAGGAGCTTAGACGACGCCTTACAGAGCCTGGTTCAGGATCTCGCCTCGAGGAAGAACTGCGTAGACGCCTCACTGAACCAGGATCTGGTTCGTCTCGTCTTGAAGAAGAACTGCGACGCCGTCTCACAGAGCCTGGATCGGGTTCTCGCTTGGAAGAGGAACTTCGCAGACGTCTGACAGAACCAGGTAGCGGTTCAAGACTCGAAGAAGAGCTGCGCCGACGACTGACCGAGCCAGGATCAGGTTCGCGCCTCGAGGAGGAGTTGAGACGCCGCCTGACTGAACCAGGAAGCGGATCCAGCCGACTGGAAGAAGAGCTCCGTCGTCGACTTACCGAACCGGGATCCGGATCTAGATTGGAGGAGGAACTGCGCAGACGT…
8xALFA::xnd-1 repair template primer F	Amplify repair template with homology arms from gene block	5'-TAAAAATTTTATCTCCATATTTTTTGTTTCCAGGATGTCCAGACTTGAGGAG-3'
8xALFA::xnd-1 repair template primer R	Amplify repair template with homology arms from gene block	5'-GAATTGTCTAGATTGGCAACAATGGGTTCAGAAGATCCCGATC-3'
zif-1 crRNA	Guide RNA targeting 5' region of zif-1 locus	5’-ATATGTATCTAATTACAGAG-3’
7xHA::zif-1 repair gene block	Repair template containing 35 bp homology arms from the 5' region of zif-1	TCTTCTGTTCAAAAATATGTATCTAATTACAGAGTCGTCTCTATGGCTGGCTCTCTCTACCCGTATGACGTGCCCGATTATGCGTCTGGCTATCCCTACGATGTTCCGGATTATGCCGGAAGTTATCCGTACGACGTCCCGGATTACGCGAGTGGATACCCATACGATGTACCGGACTACGCTGGTAGTTACCCTTACGACGTACCGGATTATGCGGGCGGTTACCCATATGATGTGCCAGACTATGCAGGTTATCCATATGATGTCCGGGACTATGCCAGTGGATATCCGTATGACGTCCCCGATTATGCCGGCAGTGAGTGTTCCGCGAGTACCAGTCAGTTATCTAC
7xHA::zif-1 repair template primer F	Amplify repair template with homology arms from gene block	5’-TCTTCTGTTCAAAAATATGTATCTAATTAC-3’
7xHA::zif-1 repair template primer R	Amplify repair template with homology arms from gene block	5’-GTAGATAACTGACTGGTACTCG-3’
nos-2 crRNA	Guide RNA targeting 5' region of nos-2 locus	5’- TTCTTCTTGAAAGATGTCTC-3’
7xHA::nos-2 repair gene block	Repair template containing 35 bp homology arms from the 5' region of nos-2	CAAGCCATTTGAGTTTTTGTTCTTCTTGAAAGATGTACCCGTATGACGTGCCCGATTATGCGTCTGGCTATCCCTACGATGTTCCGGATTATGCCGGAAGTTATCCGTACGACGTCCCGGATTACGCGAGTGGATACCCATACGATGTACCGGACTACGCTGGTAGTTACCCTTACGACGTACCGGATTATGCGGGCGGTTACCCATATGATGTGCCAGACTATGCAGGTTATCCATATGATGTCCGGGACTATGCCGGATCTCTGGGTACTCCAAGTGAACCGACTTCGACTCT
7xHA::nos-2 repair template primer F	Amplify repair template with homology arms from gene block	5’-CAAGCCATTTGAGTTTTTGTTCTTCTTGAAAGATG-3’
7xHA::nos-2 repair template primer R	Amplify repair template with homology arms from gene block	5’-GAGTCGAAGTCGGTTCACTTGGAGTACC-3’
